# Predicting gene-specific regulation with transcriptomic and epigenetic single-cell data

**DOI:** 10.1101/2025.11.16.688671

**Authors:** Laura Rumpf, Fatemeh Behjati Ardakani, Dennis Hecker, Marcel H Schulz

## Abstract

**Motivation:** Analysis of single cell ATAC-seq and RNA-seq data has allowed to gain unprecedented insights into gene regulation by allowing to define cell type specific regulatory regions and their effects on gene expression. While powerful, such analysis is challenging due to the inherent sparsity of single cell data.

**Results:** We present the MetaFR approach to learn gene-specific models that link open-chromatin variation from scATAC-seq data to gene expression from scRNA-seq. Using efficient regression trees, we illustrate that accurate expression prediction models can be learned on the single-cell or meta-cell level. Validation was done using fine-mapped eQTLs. Meta-cell models were found to outperform single-cell models for most genes. Comparison to the SOTA method SCARlink revealed advantages of MetaFR in terms of runtime and prediction performance. MetaFR thus allows time-efficient analysis and obtains reliable models of gene expression prediction, which can be used to study gene regulation in any organism for which scRNA-seq and scATAC-seq data is available.

**Availability and implementation:** MetaFR is freely available under https://github.com/SchulzLab/MetaFR.
