## Supplementary material for "Predicting gene-specific regulation with transcriptomic and epigenetic single-cell data": GO terms: go_enrichment_aggr_sc_spearman_q0_500bp_all_terms.tsv

term_id	term_name	source	p_value	term_size	intersection_size	precision	recall
GO:0043169	cation binding	GO:MF	0.000321955233207208	4446	948	0.211512717536814	0.213225371120108
GO:0046872	metal ion binding	GO:MF	0.000321955233207208	4349	928	0.207050423917894	0.213382386755576
GO:0043167	ion binding	GO:MF	0.000997979571273584	6300	1299	0.289825970548862	0.206190476190476
GO:0036094	small molecule binding	GO:MF	0.00124702551168732	6497	1334	0.297634984381972	0.205325534862244
GO:0015318	inorganic molecular entity transmembrane transporter activity	GO:MF	0.0129260946723463	820	199	0.0443998215082552	0.242682926829268
GO:0042995	cell projection	GO:CC	0.0134260363236724	2411	523	0.116688978134761	0.216922438822066
GO:0098590	plasma membrane region	GO:CC	0.0134260363236724	1328	305	0.0680499776885319	0.229668674698795
GO:0120025	plasma membrane bounded cell projection	GO:CC	0.0134260363236724	2293	502	0.112003569834895	0.218927169646751
HP:0000007	Autosomal recessive inheritance	HP	0.0163772529297121	3067	665	0.148371262829094	0.216824258232801
GO:0043005	neuron projection	GO:CC	0.0187262554973791	1352	307	0.0684962070504239	0.22707100591716
GO:0022857	transmembrane transporter activity	GO:MF	0.0229786106838972	1225	281	0.0626952253458277	0.229387755102041
GO:0046873	metal ion transmembrane transporter activity	GO:MF	0.0229786106838972	537	136	0.0303435966086569	0.253258845437616
GO:0005215	transporter activity	GO:MF	0.0438821883223052	1340	301	0.0671575189647479	0.224626865671642
GO:0022890	inorganic cation transmembrane transporter activity	GO:MF	0.0438821883223052	696	168	0.0374832663989291	0.241379310344828
GO:0140101	catalytic activity, acting on a tRNA	GO:MF	0.0490771766188575	136	43	0.00959393128067827	0.316176470588235
